# Immune-Coagulation Dynamics in Severe COVID-19: Insights from Autoantibody Profiling and Transcriptomics

**DOI:** 10.1101/2025.03.14.643398

**Authors:** Anoop T Ambikan, Axel Cederholm, Sefanit Rezene, Maribel Aranda-Guillen, Hampus Nordqvist, Carl Johan Treutiger, Ronaldo Lira-Junior, Nils Landegren, Soham Gupta

## Abstract

Severe COVID-19 is characterized by immune dysregulation and coagulation abnormalities, leading to complications such as thromboembolism and multi-organ failure. This study explores the relationship between autoantibodies targeting coagulation-related factors and gene expression in severe COVID-19. Whole-blood transcriptomics revealed upregulation of coagulation-related genes, including VWF and Factor V, in severe patients compared to mild cases and healthy controls. Autoantibody profiling against seven coagulation-related proteins (ADAMTS13, Factor V, Protein S, SERPINC1, Apo-H, PROC1, and Prothrombin) showed reactivities below established positivity thresholds, but mean-fluorescent intensities were elevated numerically in severe (Protein S) and convalescent (SERPINC1) patients. Correlation analysis revealed trends of negative associations between autoantibody reactivities and coagulation gene expression in severe cases, suggesting a potential role for autoantibodies in modulating immune-coagulation interactions warranting further orthogonal validation. Furthermore, age-dependent increases in subthreshold autoantibody reactivities were observed in severe cases, highlighting the potential impact of immunosenescence on disease severity. These findings do not exclude the possibility that subthreshold autoantibodies may contribute indirectly to immune-coagulation dynamics in severe COVID-19 through mechanisms beyond direct transcriptional regulation. This study highlights the complexity of immune-coagulation interactions and provides foundation for future research into their biological and clinical relevance, particularly for identifying biomarkers and therapeutic targets in thromboinflammatory diseases.
