## Supplemental Table 1 for "Immune-Coagulation Dynamics in Severe COVID-19: Insights from Autoantibody Profiling and Transcriptomics"

### Sheet: TableS1_Correlation_HC
Var1	Var2	value	pval	padj
ADAMTS13	F12	0.163626	0.478503	0.991648
FactorV	F12	0.251544	0.271358	0.991648
ProteinS	F12	-0.0415855	0.857956	0.991648
SERPINC1	F12	0.0168996	0.94204	0.991648
Apo-H	F12	-0.0877478	0.705268	0.991648
PROC1	F12	-0.00911461	0.968722	0.991648
Prothrombin	F12	0.140488	0.543586	0.991648
ADAMTS13	C4A	0.360498	0.108412	0.991648
FactorV	C4A	0.00844979	0.971002	0.991648
ProteinS	C4A	0.155296	0.501473	0.991648
SERPINC1	C4A	0.40169	0.0710811	0.991648
Apo-H	C4A	0.552486	0.00939849	0.991648
PROC1	C4A	0.28711	0.20698	0.991648
Prothrombin	C4A	0.243903	0.286668	0.991648
ADAMTS13	C5	-0.0162974	0.944102	0.991648
FactorV	C5	0.102047	0.659823	0.991648
ProteinS	C5	-0.0233918	0.919833	0.991648
SERPINC1	C5	-0.150146	0.515935	0.991648
Apo-H	C5	-0.0428989	0.853516	0.991648
PROC1	C5	0.0957034	0.679854	0.991648
Prothrombin	C5	-0.00975611	0.966522	0.991648
ADAMTS13	SERPINB2	-0.212518	0.355033	0.991648
FactorV	SERPINB2	0.0175496	0.939814	0.991648
ProteinS	SERPINB2	-0.213125	0.353626	0.991648
SERPINC1	SERPINB2	-0.138447	0.549515	0.991648
Apo-H	SERPINB2	-0.0929477	0.688621	0.991648
PROC1	SERPINB2	-0.00976566	0.966489	0.991648
Prothrombin	SERPINB2	-0.151545	0.511988	0.991648
ADAMTS13	C1QC	0.120601	0.602556	0.991648
FactorV	C1QC	0.00714982	0.975462	0.991648
ProteinS	C1QC	-0.00909682	0.968783	0.991648
SERPINC1	C1QC	0.0610985	0.792482	0.991648
Apo-H	C1QC	-0.0656484	0.77739	0.991648
PROC1	C1QC	0.0976566	0.673664	0.991648
Prothrombin	C1QC	0.0572358	0.805351	0.991648
ADAMTS13	C1R	-0.254239	0.266083	0.991648
FactorV	C1R	-0.280793	0.217592	0.991648
ProteinS	C1R	0.065627	0.77746	0.991648
SERPINC1	C1R	-0.217745	0.34304	0.991648
Apo-H	C1R	-0.0584986	0.801138	0.991648
PROC1	C1R	0.197917	0.389796	0.991648
Prothrombin	C1R	-0.229594	0.316748	0.991648
ADAMTS13	CR1L	-0.125816	0.586838	0.991648
FactorV	CR1L	0.131947	0.568587	0.991648
ProteinS	CR1L	-0.393762	0.0773782	0.991648
SERPINC1	CR1L	-0.081248	0.726259	0.991648
Apo-H	CR1L	0.00519987	0.982153	0.991648
PROC1	CR1L	0.274089	0.22924	0.991648
Prothrombin	CR1L	-0.302439	0.182681	0.991648
ADAMTS13	PROS1	-0.256195	0.262296	0.991648
FactorV	PROS1	-0.00714982	0.975462	0.991648
ProteinS	PROS1	-0.155945	0.499662	0.991648
SERPINC1	PROS1	-0.382191	0.0873061	0.991648
Apo-H	PROS1	-0.473188	0.0302713	0.991648
PROC1	PROS1	0.0683596	0.768433	0.991648
Prothrombin	PROS1	-0.336261	0.136124	0.991648
ADAMTS13	F8	0.0221644	0.924027	0.991648
FactorV	F8	-0.109197	0.637514	0.991648
ProteinS	F8	-0.226771	0.322899	0.991648
SERPINC1	F8	0.0493988	0.831607	0.991648
Apo-H	F8	-0.0571986	0.805475	0.991648
PROC1	F8	0.152344	0.509738	0.991648
Prothrombin	F8	0.0780489	0.736662	0.991648
ADAMTS13	VSIG4	0.0228163	0.921799	0.991648
FactorV	VSIG4	0.210595	0.359505	0.991648
ProteinS	VSIG4	-0.0474334	0.83822	0.991648
SERPINC1	VSIG4	-0.0513487	0.825057	0.991648
Apo-H	VSIG4	-0.204745	0.373309	0.991648
PROC1	VSIG4	0.0462241	0.842294	0.991648
Prothrombin	VSIG4	0.0611383	0.792349	0.991648
ADAMTS13	TFPI	-0.0554111	0.811447	0.991648
FactorV	TFPI	0.0909978	0.694847	0.991648
ProteinS	TFPI	0.0565302	0.807707	0.991648
SERPINC1	TFPI	-0.250244	0.273926	0.991648
Apo-H	TFPI	0.185895	0.41979	0.991648
PROC1	TFPI	0.348308	0.121784	0.991648
Prothrombin	TFPI	-0.120976	0.60142	0.991648
ADAMTS13	VWF	-0.209258	0.362633	0.991648
FactorV	VWF	-0.193695	0.40019	0.991648
ProteinS	VWF	0.185185	0.4216	0.991648
SERPINC1	VWF	-0.193695	0.40019	0.991648
Apo-H	VWF	-0.331492	0.142118	0.991648
PROC1	VWF	-0.0279949	0.904122	0.991648
Prothrombin	VWF	-0.0468293	0.840254	0.991648
ADAMTS13	C8G	0.298568	0.188625	0.991648
FactorV	C8G	0.263244	0.248933	0.991648
ProteinS	C8G	0.129305	0.576422	0.991648
SERPINC1	C8G	0.298343	0.188975	0.991648
Apo-H	C8G	0.165096	0.474505	0.991648
PROC1	C8G	0.456382	0.0375659	0.991648
Prothrombin	C8G	0.269919	0.236688	0.991648
ADAMTS13	C4BPA	0.0338986	0.884022	0.991648
FactorV	C4BPA	0.115047	0.619483	0.991648
ProteinS	C4BPA	0.202079	0.379698	0.991648
SERPINC1	C4BPA	0.0376991	0.871119	0.991648
Apo-H	C4BPA	0.280793	0.217592	0.991648
PROC1	C4BPA	0.229818	0.316262	0.991648
Prothrombin	C4BPA	0.0305691	0.89535	0.991648
ADAMTS13	CR2	-0.0449808	0.846486	0.991648
FactorV	CR2	0.00714982	0.975462	0.991648
ProteinS	CR2	-0.0396361	0.864554	0.991648
SERPINC1	CR2	-0.106597	0.645593	0.991648
Apo-H	CR2	0.224245	0.328463	0.991648
PROC1	CR2	0.134115	0.562193	0.991648
Prothrombin	CR2	0.0767481	0.740904	0.991648
ADAMTS13	C3	-0.0769237	0.740331	0.991648
FactorV	C3	0.0981476	0.672111	0.991648
ProteinS	C3	0.0610786	0.792548	0.991648
SERPINC1	C3	-0.107247	0.64357	0.991648
Apo-H	C3	-0.138447	0.549515	0.991648
PROC1	C3	-0.0104167	0.964256	0.991648
Prothrombin	C3	0.0852034	0.713461	0.991648
ADAMTS13	CFH	-0.0860502	0.710731	0.991648
FactorV	CFH	0.139097	0.547624	0.991648
ProteinS	CFH	-0.305393	0.178232	0.991648
SERPINC1	CFH	-0.139747	0.545736	0.991648
Apo-H	CFH	-0.0714982	0.758099	0.991648
PROC1	CFH	0.0572919	0.805164	0.991648
Prothrombin	CFH	-0.0871546	0.707175	0.991648
ADAMTS13	C2	-0.125816	0.586838	0.991648
FactorV	C2	-0.185895	0.41979	0.991648
ProteinS	C2	0.264457	0.246677	0.991648
SERPINC1	C2	-0.183296	0.426436	0.991648
Apo-H	C2	-0.0363991	0.875529	0.991648
PROC1	C2	-0.228516	0.319087	0.991648
Prothrombin	C2	-0.216586	0.345679	0.991648
ADAMTS13	C1QB	-0.0234682	0.919572	0.991648
FactorV	C1QB	-0.202145	0.37954	0.991648
ProteinS	C1QB	0.094217	0.684578	0.991648
SERPINC1	C1QB	-0.105297	0.649647	0.991648
Apo-H	C1QB	-0.0701983	0.762375	0.991648
PROC1	C1QB	-0.0625002	0.787824	0.991648
Prothrombin	C1QB	-0.0286179	0.901998	0.991648
ADAMTS13	C4B	-0.0925692	0.689828	0.991648
FactorV	C4B	-0.252194	0.27008	0.991648
ProteinS	C4B	-0.0708252	0.760312	0.991648
SERPINC1	C4B	0.210595	0.359505	0.991648
Apo-H	C4B	0.0383491	0.868915	0.991648
PROC1	C4B	0.290366	0.201649	0.991648
Prothrombin	C4B	0.0500814	0.829313	0.991648
ADAMTS13	THBD	-0.252935	0.268627	0.991648
FactorV	THBD	-0.0981476	0.672111	0.991648
ProteinS	THBD	-0.318389	0.159541	0.991648
SERPINC1	THBD	-0.191745	0.405042	0.991648
Apo-H	THBD	0.0201495	0.930917	0.991648
PROC1	THBD	0.147136	0.524481	0.991648
Prothrombin	THBD	-0.0624391	0.788027	0.991648
ADAMTS13	C1QA	-0.000651895	0.997762	0.997765
FactorV	C1QA	-0.0662984	0.77524	0.991648
ProteinS	C1QA	-0.0402859	0.862354	0.991648
SERPINC1	C1QA	0.0162496	0.944266	0.991648
Apo-H	C1QA	-0.0344492	0.882151	0.991648
PROC1	C1QA	-0.0384116	0.868703	0.991648
Prothrombin	C1QA	0.0253659	0.913091	0.991648
ADAMTS13	F5	-0.287486	0.20636	0.991648
FactorV	F5	-0.105297	0.649647	0.991648
ProteinS	F5	-0.148798	0.519755	0.991648
SERPINC1	F5	-0.169646	0.462238	0.991648
Apo-H	F5	-0.081248	0.726259	0.991648
PROC1	F5	0.0188803	0.93526	0.991648
Prothrombin	F5	-0.193171	0.401492	0.991648
ADAMTS13	F2R	0.0162974	0.944102	0.991648
FactorV	F2R	-0.223595	0.329904	0.991648
ProteinS	F2R	-0.103314	0.655851	0.991648
SERPINC1	F2R	-0.0214495	0.926471	0.991648
Apo-H	F2R	0.217095	0.344518	0.991648
PROC1	F2R	0.0976566	0.673664	0.991648
Prothrombin	F2R	0.0806505	0.728198	0.991648
ADAMTS13	SERPING1	-0.134942	0.559761	0.991648
FactorV	SERPING1	-0.173546	0.451855	0.991648
ProteinS	SERPING1	0.221572	0.33441	0.991648
SERPINC1	SERPING1	-0.169646	0.462238	0.991648
Apo-H	SERPING1	-0.0864479	0.70945	0.991648
PROC1	SERPING1	-0.029297	0.899683	0.991648
Prothrombin	SERPING1	-0.070244	0.762224	0.991648
ADAMTS13	CD59	0.190353	0.408525	0.991648
FactorV	CD59	0.235294	0.304545	0.991648
ProteinS	CD59	0.183236	0.426589	0.991648
SERPINC1	CD59	0.0623985	0.788162	0.991648
Apo-H	CD59	0.194345	0.39858	0.991648
PROC1	CD59	0.138021	0.550754	0.991648
Prothrombin	CD59	0.169756	0.461943	0.991648
ADAMTS13	C3AR1	-0.274448	0.228607	0.991648
FactorV	C3AR1	-0.239194	0.296364	0.991648
ProteinS	C3AR1	-0.0181936	0.93761	0.991648
SERPINC1	C3AR1	-0.100098	0.665957	0.991648
Apo-H	C3AR1	0.0311992	0.893205	0.991648
PROC1	C3AR1	0.00455731	0.984358	0.991648
Prothrombin	C3AR1	-0.0630895	0.785868	0.991648
ADAMTS13	CR1	-0.256195	0.262296	0.991648
FactorV	CR1	-0.190445	0.408295	0.991648
ProteinS	CR1	-0.127355	0.582232	0.991648
SERPINC1	CR1	-0.233344	0.308687	0.991648
Apo-H	CR1	0.0636984	0.783849	0.991648
PROC1	CR1	0.113933	0.622902	0.991648
Prothrombin	CR1	-0.0741464	0.749411	0.991648
ADAMTS13	PLAUR	-0.139506	0.546435	0.991648
FactorV	PLAUR	-0.183296	0.426436	0.991648
ProteinS	PLAUR	-0.0506823	0.827294	0.991648
SERPINC1	PLAUR	-0.137797	0.551409	0.991648
Apo-H	PLAUR	0.145596	0.528877	0.991648
PROC1	PLAUR	0.179037	0.437443	0.991648
Prothrombin	PLAUR	0.101464	0.661658	0.991648
ADAMTS13	F13A1	-0.368321	0.100413	0.991648
FactorV	F13A1	-0.285993	0.208832	0.991648
ProteinS	F13A1	-0.0649773	0.779611	0.991648
SERPINC1	F13A1	-0.319792	0.157607	0.991648
Apo-H	F13A1	-0.230094	0.315665	0.991648
PROC1	F13A1	0.104818	0.651144	0.991648
Prothrombin	F13A1	-0.156098	0.499238	0.991648
ADAMTS13	ITGAM	-0.19948	0.385987	0.991648
FactorV	ITGAM	-0.126747	0.584051	0.991648
ProteinS	ITGAM	-0.122807	0.595885	0.991648
SERPINC1	ITGAM	-0.163796	0.478039	0.991648
Apo-H	ITGAM	-0.00974976	0.966543	0.991648
PROC1	ITGAM	0.116537	0.614924	0.991648
Prothrombin	ITGAM	-0.0786993	0.734543	0.991648
ADAMTS13	CD55	-0.0632339	0.785389	0.991648
FactorV	CD55	0.0539487	0.816341	0.991648
ProteinS	CD55	-0.112411	0.627584	0.991648
SERPINC1	CD55	-0.0760481	0.74319	0.991648
Apo-H	CD55	0.109197	0.637514	0.991648
PROC1	CD55	0.0253907	0.913006	0.991648
Prothrombin	CD55	0.0923578	0.690502	0.991648
ADAMTS13	CFD	0.297264	0.190656	0.991648
FactorV	CFD	0.505038	0.0195346	0.991648
ProteinS	CFD	-0.071475	0.758176	0.991648
SERPINC1	CFD	0.337992	0.133993	0.991648
Apo-H	CFD	0.164446	0.47627	0.991648
PROC1	CFD	0.197917	0.389796	0.991648
Prothrombin	CFD	0.308293	0.173937	0.991648
ADAMTS13	CD46	-0.109518	0.636519	0.991648
FactorV	CD46	-0.107897	0.641549	0.991648
ProteinS	CD46	-0.224172	0.328625	0.991648
SERPINC1	CD46	-0.122847	0.595765	0.991648
Apo-H	CD46	0.130647	0.572436	0.991648
PROC1	CD46	0.185548	0.420676	0.991648
Prothrombin	CD46	0.0214634	0.926424	0.991648
ADAMTS13	CLU	-0.342897	0.128084	0.991648
FactorV	CLU	-0.0942477	0.68448	0.991648
ProteinS	CLU	-0.166342	0.47113	0.991648
SERPINC1	CLU	-0.41404	0.0620504	0.991648
Apo-H	CLU	-0.584986	0.00534413	0.991648
PROC1	CLU	0.000651044	0.997765	0.997765
Prothrombin	CLU	-0.284878	0.210689	0.991648
ADAMTS13	C5AR1	-0.266625	0.24268	0.991648
FactorV	C5AR1	-0.139097	0.547624	0.991648
ProteinS	C5AR1	-0.105263	0.649754	0.991648
SERPINC1	C5AR1	-0.201495	0.381107	0.991648
Apo-H	C5AR1	0.00454989	0.984384	0.991648
PROC1	C5AR1	0.173829	0.451107	0.991648
Prothrombin	C5AR1	-0.0637399	0.783711	0.991648
ADAMTS13	ITGAX	-0.132987	0.565516	0.991648
FactorV	ITGAX	-0.146246	0.527019	0.991648
ProteinS	ITGAX	-0.194282	0.398737	0.991648
SERPINC1	ITGAX	-0.040949	0.86011	0.991648
Apo-H	ITGAX	-0.0727982	0.753831	0.991648
PROC1	ITGAX	0.182943	0.427341	0.991648
Prothrombin	ITGAX	0.0136586	0.953142	0.991648
ADAMTS13	ITGB2	-0.218385	0.341588	0.991648
FactorV	ITGB2	-0.184595	0.423106	0.991648
ProteinS	ITGB2	-0.110461	0.633601	0.991648
SERPINC1	ITGB2	-0.120897	0.601659	0.991648
Apo-H	ITGB2	0.041599	0.857911	0.991648
PROC1	ITGB2	0.014323	0.950866	0.991648
Prothrombin	ITGB2	0.0513822	0.824944	0.991648
ADAMTS13	SERPINA1	-0.198828	0.387573	0.991648
FactorV	SERPINA1	0.0357491	0.877736	0.991648
ProteinS	SERPINA1	-0.0526316	0.820753	0.991648
SERPINC1	SERPINA1	-0.263894	0.247723	0.991648
Apo-H	SERPINA1	-0.0376991	0.871119	0.991648
PROC1	SERPINA1	0.202475	0.378747	0.991648
Prothrombin	SERPINA1	-0.0598375	0.796677	0.991648

### Sheet: TableS1_Correlation_Conv
Var1	Var2	value	pval	padj
ADAMTS13	C4A	-0.158055	0.662762	0.99743
FactorV	C4A	0.0545455	0.881036	0.99743
ProteinS	C4A	0.175758	0.627188	0.99743
SERPINC1	C4A	0.0545455	0.881036	0.99743
Apo-H	C4A	0.0425534	0.907083	0.99743
PROC1	C4A	-0.373104	0.288275	0.99743
Prothrombin	C4A	0.316111	0.373561	0.99743
ADAMTS13	SERPINF2	-0.44985	0.192076	0.99743
FactorV	SERPINF2	0.030303	0.933773	0.99743
ProteinS	SERPINF2	0.769697	0.00922195	0.99743
SERPINC1	SERPINF2	-0.236364	0.510885	0.99743
Apo-H	SERPINF2	-0.474166	0.166192	0.99743
PROC1	SERPINF2	-0.727859	0.0170142	0.99743
Prothrombin	SERPINF2	-0.224925	0.532122	0.99743
ADAMTS13	F8	0.182372	0.614068	0.99743
FactorV	F8	0.272727	0.445838	0.99743
ProteinS	F8	0.478788	0.161523	0.99743
SERPINC1	F8	0.187879	0.603218	0.99743
Apo-H	F8	0.00607906	0.986703	0.99743
PROC1	F8	-0.434269	0.209828	0.99743
Prothrombin	F8	-0.0729487	0.841271	0.99743
ADAMTS13	SERPINB2	0.462008	0.178857	0.99743
FactorV	SERPINB2	-0.0666667	0.854813	0.99743
ProteinS	SERPINB2	-0.0545455	0.881036	0.99743
SERPINC1	SERPINB2	0.10303	0.776998	0.99743
Apo-H	SERPINB2	0.328269	0.354418	0.99743
PROC1	SERPINB2	0.214076	0.552586	0.99743
Prothrombin	SERPINB2	0.0486324	0.893868	0.99743
ADAMTS13	PROC	-0.200609	0.578406	0.99743
FactorV	PROC	0.539394	0.107593	0.99743
ProteinS	PROC	0.284848	0.425038	0.99743
SERPINC1	PROC	-0.151515	0.676065	0.99743
Apo-H	PROC	-0.38906	0.266478	0.99743
PROC1	PROC	-0.20796	0.564256	0.99743
Prothrombin	PROC	-0.376901	0.283003	0.99743
ADAMTS13	C8G	0.145897	0.687557	0.99743
FactorV	C8G	0.369697	0.29305	0.99743
ProteinS	C8G	0.175758	0.627188	0.99743
SERPINC1	C8G	0.212121	0.556306	0.99743
Apo-H	C8G	0	1	1
PROC1	C8G	-0.0978634	0.787962	0.99743
Prothrombin	C8G	-0.0547115	0.880676	0.99743
ADAMTS13	TFPI	0.25532	0.476493	0.99743
FactorV	TFPI	-0.0424242	0.907364	0.99743
ProteinS	TFPI	0.369697	0.29305	0.99743
SERPINC1	TFPI	0.0424242	0.907364	0.99743
Apo-H	TFPI	0.139818	0.700057	0.99743
PROC1	TFPI	-0.220193	0.541011	0.99743
Prothrombin	TFPI	-0.0547115	0.880676	0.99743
ADAMTS13	PROCR	-0.231004	0.520792	0.99743
FactorV	PROCR	-0.175758	0.627188	0.99743
ProteinS	PROCR	0.612121	0.0599721	0.99743
SERPINC1	PROCR	-0.224242	0.533401	0.99743
Apo-H	PROCR	-0.224925	0.532122	0.99743
PROC1	PROCR	-0.538249	0.108488	0.99743
Prothrombin	PROCR	-0.158055	0.662762	0.99743
ADAMTS13	VWF	-0.133739	0.712622	0.99743
FactorV	VWF	0.224242	0.533401	0.99743
ProteinS	VWF	0.357576	0.310376	0.99743
SERPINC1	VWF	-0.127273	0.726057	0.99743
Apo-H	VWF	-0.316111	0.373561	0.99743
PROC1	VWF	-0.232426	0.518156	0.99743
Prothrombin	VWF	-0.32219	0.363927	0.99743
ADAMTS13	PROS1	0.528878	0.115991	0.99743
FactorV	PROS1	0.0666667	0.854813	0.99743
ProteinS	PROS1	0.163636	0.651477	0.99743
SERPINC1	PROS1	0.272727	0.445838	0.99743
Apo-H	PROS1	0.480245	0.160067	0.99743
PROC1	PROS1	0.0122329	0.973244	0.99743
Prothrombin	PROS1	0.237083	0.509561	0.99743
ADAMTS13	F12	0.0121581	0.973408	0.99743
FactorV	F12	0.0666667	0.854813	0.99743
ProteinS	F12	0.272727	0.445838	0.99743
SERPINC1	F12	-0.248485	0.488776	0.99743
Apo-H	F12	-0.121581	0.737938	0.99743
PROC1	F12	-0.0428153	0.906513	0.99743
Prothrombin	F12	-0.32219	0.363927	0.99743
ADAMTS13	C1R	0.00607906	0.986703	0.99743
FactorV	C1R	0.175758	0.627188	0.99743
ProteinS	C1R	0.612121	0.0599721	0.99743
SERPINC1	C1R	0.10303	0.776998	0.99743
Apo-H	C1R	-0.212767	0.555076	0.99743
PROC1	C1R	-0.538249	0.108488	0.99743
Prothrombin	C1R	-0.133739	0.712622	0.99743
ADAMTS13	VSIG4	0.0243162	0.94684	0.99743
FactorV	VSIG4	-0.0181818	0.96024	0.99743
ProteinS	VSIG4	0.357576	0.310376	0.99743
SERPINC1	VSIG4	-0.212121	0.556306	0.99743
Apo-H	VSIG4	-0.0790277	0.828202	0.99743
PROC1	VSIG4	-0.128446	0.723615	0.99743
Prothrombin	VSIG4	-0.243162	0.498434	0.99743
ADAMTS13	CR1L	0.413376	0.235062	0.99743
FactorV	CR1L	0.2	0.579584	0.99743
ProteinS	CR1L	-0.636364	0.0479117	0.99743
SERPINC1	CR1L	0.224242	0.533401	0.99743
Apo-H	CR1L	0.340427	0.335782	0.99743
PROC1	CR1L	0.642229	0.0452591	0.99743
Prothrombin	CR1L	0.109423	0.763483	0.99743
ADAMTS13	C2	0.0121581	0.973408	0.99743
FactorV	C2	-0.00606061	0.986743	0.99743
ProteinS	C2	0.6	0.066688	0.99743
SERPINC1	C2	-0.0545455	0.881036	0.99743
Apo-H	C2	0	1	1
PROC1	C2	-0.574948	0.0820832	0.99743
Prothrombin	C2	0	1	1
ADAMTS13	CFH	0.12766	0.72525	0.99743
FactorV	CFH	-0.224242	0.533401	0.99743
ProteinS	CFH	0.624242	0.0537178	0.99743
SERPINC1	CFH	0.0787879	0.828717	0.99743
Apo-H	CFH	0.133739	0.712622	0.99743
PROC1	CFH	-0.562715	0.0903658	0.99743
Prothrombin	CFH	0.133739	0.712622	0.99743
ADAMTS13	C1QB	-0.0972649	0.789235	0.99743
FactorV	C1QB	0.248485	0.488776	0.99743
ProteinS	C1QB	0.163636	0.651477	0.99743
SERPINC1	C1QB	-0.212121	0.556306	0.99743
Apo-H	C1QB	-0.310032	0.38332	0.99743
PROC1	C1QB	0.0611647	0.866702	0.99743
Prothrombin	C1QB	-0.559273	0.0927888	0.99743
ADAMTS13	CR2	0.25532	0.476493	0.99743
FactorV	CR2	0.187879	0.603218	0.99743
ProteinS	CR2	0.660606	0.0375884	0.99743
SERPINC1	CR2	0.272727	0.445838	0.99743
Apo-H	CR2	0.115502	0.750683	0.99743
PROC1	CR2	-0.666695	0.0352547	0.99743
Prothrombin	CR2	0.145897	0.687557	0.99743
ADAMTS13	C3	0.0425534	0.907083	0.99743
FactorV	C3	-0.0666667	0.854813	0.99743
ProteinS	C3	0.369697	0.29305	0.99743
SERPINC1	C3	0.127273	0.726057	0.99743
Apo-H	C3	-0.182372	0.614068	0.99743
PROC1	C3	-0.354755	0.314484	0.99743
Prothrombin	C3	-0.145897	0.687557	0.99743
ADAMTS13	F5	0.121581	0.737938	0.99743
FactorV	F5	-0.10303	0.776998	0.99743
ProteinS	F5	0.454545	0.186905	0.99743
SERPINC1	F5	0.163636	0.651477	0.99743
Apo-H	F5	-0.00607906	0.986703	0.99743
PROC1	F5	-0.458735	0.182361	0.99743
Prothrombin	F5	0.0851068	0.815172	0.99743
ADAMTS13	F2R	0.182372	0.614068	0.99743
FactorV	F2R	0.00606061	0.986743	0.99743
ProteinS	F2R	0.139394	0.700932	0.99743
SERPINC1	F2R	0.0181818	0.96024	0.99743
Apo-H	F2R	0.218846	0.543551	0.99743
PROC1	F2R	-0.0305823	0.933164	0.99743
Prothrombin	F2R	0.0121581	0.973408	0.99743
ADAMTS13	C4B	0.25532	0.476493	0.99743
FactorV	C4B	0.0909091	0.802772	0.99743
ProteinS	C4B	-0.187879	0.603218	0.99743
SERPINC1	C4B	0.224242	0.533401	0.99743
Apo-H	C4B	0.243162	0.498434	0.99743
PROC1	C4B	0.232426	0.518156	0.99743
Prothrombin	C4B	0.206688	0.566695	0.99743
ADAMTS13	C1QA	-0.00607906	0.986703	0.99743
FactorV	C1QA	-0.0666667	0.854813	0.99743
ProteinS	C1QA	0.139394	0.700932	0.99743
SERPINC1	C1QA	-0.139394	0.700932	0.99743
Apo-H	C1QA	-0.206688	0.566695	0.99743
PROC1	C1QA	0.0672811	0.853487	0.99743
Prothrombin	C1QA	-0.395139	0.258419	0.99743
ADAMTS13	THBD	0.401218	0.250496	0.99743
FactorV	THBD	0.139394	0.700932	0.99743
ProteinS	THBD	0.248485	0.488776	0.99743
SERPINC1	THBD	0.224242	0.533401	0.99743
Apo-H	THBD	0.200609	0.578406	0.99743
PROC1	THBD	-0.165145	0.648438	0.99743
Prothrombin	THBD	0.109423	0.763483	0.99743
ADAMTS13	C4BPA	0.358664	0.308799	0.99743
FactorV	C4BPA	0.224242	0.533401	0.99743
ProteinS	C4BPA	0.490909	0.149656	0.99743
SERPINC1	C4BPA	0.333333	0.346594	0.99743
Apo-H	C4BPA	0.182372	0.614068	0.99743
PROC1	C4BPA	-0.464851	0.175845	0.99743
Prothrombin	C4BPA	0.0911858	0.802181	0.99743
ADAMTS13	SERPING1	0.243162	0.498434	0.99743
FactorV	SERPING1	0.00606061	0.986743	0.99743
ProteinS	SERPING1	0.539394	0.107593	0.99743
SERPINC1	SERPING1	0.00606061	0.986743	0.99743
Apo-H	SERPING1	0.139818	0.700057	0.99743
PROC1	SERPING1	-0.391454	0.263288	0.99743
Prothrombin	SERPING1	0.00607906	0.986703	0.99743
ADAMTS13	C3AR1	0.231004	0.520792	0.99743
FactorV	C3AR1	-0.272727	0.445838	0.99743
ProteinS	C3AR1	0.515152	0.127553	0.99743
SERPINC1	C3AR1	0.10303	0.776998	0.99743
Apo-H	C3AR1	0.25532	0.476493	0.99743
PROC1	C3AR1	-0.513783	0.128743	0.99743
Prothrombin	C3AR1	0.243162	0.498434	0.99743
ADAMTS13	CD59	0.328269	0.354418	0.99743
FactorV	CD59	-0.163636	0.651477	0.99743
ProteinS	CD59	0.187879	0.603218	0.99743
SERPINC1	CD59	0.248485	0.488776	0.99743
Apo-H	CD59	0.249241	0.48741	0.99743
PROC1	CD59	-0.159028	0.660791	0.99743
Prothrombin	CD59	0.231004	0.520792	0.99743
ADAMTS13	CR1	0.510641	0.131502	0.99743
FactorV	CR1	-0.0545455	0.881036	0.99743
ProteinS	CR1	0.333333	0.346594	0.99743
SERPINC1	CR1	0.345455	0.328227	0.99743
Apo-H	CR1	0.376901	0.283003	0.99743
PROC1	CR1	-0.29359	0.410324	0.99743
Prothrombin	CR1	0.32219	0.363927	0.99743
ADAMTS13	PLAUR	0.267478	0.454986	0.99743
FactorV	PLAUR	-0.127273	0.726057	0.99743
ProteinS	PLAUR	0.29697	0.404702	0.99743
SERPINC1	PLAUR	0.0787879	0.828717	0.99743
Apo-H	PLAUR	0.0911858	0.802181	0.99743
PROC1	PLAUR	-0.140679	0.698284	0.99743
Prothrombin	PLAUR	0.00607906	0.986703	0.99743
ADAMTS13	F13A1	0.486324	0.15408	0.99743
FactorV	F13A1	0.0909091	0.802772	0.99743
ProteinS	F13A1	0.0787879	0.828717	0.99743
SERPINC1	F13A1	0.224242	0.533401	0.99743
Apo-H	F13A1	0.346506	0.326657	0.99743
PROC1	F13A1	0.0611647	0.866702	0.99743
Prothrombin	F13A1	0.12766	0.72525	0.99743
ADAMTS13	ITGAM	0.231004	0.520792	0.99743
FactorV	ITGAM	-0.0666667	0.854813	0.99743
ProteinS	ITGAM	0.29697	0.404702	0.99743
SERPINC1	ITGAM	0.139394	0.700932	0.99743
Apo-H	ITGAM	0.182372	0.614068	0.99743
PROC1	ITGAM	-0.244659	0.49571	0.99743
Prothrombin	ITGAM	0.158055	0.662762	0.99743
ADAMTS13	CD46	0.243162	0.498434	0.99743
FactorV	CD46	0.00606061	0.986743	0.99743
ProteinS	CD46	0.539394	0.107593	0.99743
SERPINC1	CD46	0.00606061	0.986743	0.99743
Apo-H	CD46	0.139818	0.700057	0.99743
PROC1	CD46	-0.391454	0.263288	0.99743
Prothrombin	CD46	0.00607906	0.986703	0.99743
ADAMTS13	CFD	-0.0607906	0.867511	0.99743
FactorV	CFD	-0.430303	0.214492	0.99743
ProteinS	CFD	0.369697	0.29305	0.99743
SERPINC1	CFD	0.0181818	0.96024	0.99743
Apo-H	CFD	-0.115502	0.750683	0.99743
PROC1	CFD	-0.318056	0.370465	0.99743
Prothrombin	CFD	0.0668696	0.854375	0.99743
ADAMTS13	CD55	0.498483	0.142518	0.99743
FactorV	CD55	-0.163636	0.651477	0.99743
ProteinS	CD55	-0.030303	0.933773	0.99743
SERPINC1	CD55	0.284848	0.425038	0.99743
Apo-H	CD55	0.340427	0.335782	0.99743
PROC1	CD55	0.146795	0.685716	0.99743
Prothrombin	CD55	0.176293	0.626123	0.99743
ADAMTS13	C5AR1	0.358664	0.308799	0.99743
FactorV	C5AR1	-0.115152	0.75142	0.99743
ProteinS	C5AR1	0.248485	0.488776	0.99743
SERPINC1	C5AR1	0.151515	0.676065	0.99743
Apo-H	C5AR1	0.200609	0.578406	0.99743
PROC1	C5AR1	-0.10398	0.774987	0.99743
Prothrombin	C5AR1	0.0911858	0.802181	0.99743
ADAMTS13	CLU	0.395139	0.258419	0.99743
FactorV	CLU	-0.127273	0.726057	0.99743
ProteinS	CLU	0.0909091	0.802772	0.99743
SERPINC1	CLU	0.2	0.579584	0.99743
Apo-H	CLU	0.32219	0.363927	0.99743
PROC1	CLU	0.0978634	0.787962	0.99743
Prothrombin	CLU	0.164134	0.650473	0.99743
ADAMTS13	ITGAX	0.38906	0.266478	0.99743
FactorV	ITGAX	0.187879	0.603218	0.99743
ProteinS	ITGAX	0.272727	0.445838	0.99743
SERPINC1	ITGAX	0.224242	0.533401	0.99743
Apo-H	ITGAX	0.303953	0.393201	0.99743
PROC1	ITGAX	-0.116213	0.74919	0.99743
Prothrombin	ITGAX	0.133739	0.712622	0.99743
ADAMTS13	ITGB2	0.109423	0.763483	0.99743
FactorV	ITGB2	-0.187879	0.603218	0.99743
ProteinS	ITGB2	0.478788	0.161523	0.99743
SERPINC1	ITGB2	-0.10303	0.776998	0.99743
Apo-H	ITGB2	0.0851068	0.815172	0.99743
PROC1	ITGB2	-0.348639	0.323487	0.99743
Prothrombin	ITGB2	-0.0182372	0.960119	0.99743
ADAMTS13	SERPINA1	0.200609	0.578406	0.99743
FactorV	SERPINA1	0.163636	0.651477	0.99743
ProteinS	SERPINA1	0.0181818	0.96024	0.99743
SERPINC1	SERPINA1	0.163636	0.651477	0.99743
Apo-H	SERPINA1	0.0851068	0.815172	0.99743
PROC1	SERPINA1	0.0611647	0.866702	0.99743
Prothrombin	SERPINA1	-0.00607906	0.986703	0.99743

### Sheet: TableS1_Correlation_Mild
Var1	Var2	value	pval	padj
ADAMTS13	SERPINF2	0.201156	0.334949	0.960647
FactorV	SERPINF2	-0.113505	0.589044	0.966726
ProteinS	SERPINF2	0.192175	0.357417	0.966726
SERPINC1	SERPINF2	-0.0227229	0.914145	0.966726
Apo-H	SERPINF2	0.246093	0.235696	0.957227
PROC1	SERPINF2	-0.0535271	0.799406	0.966726
Prothrombin	SERPINF2	0.30257	0.141531	0.957227
ADAMTS13	C1S	0.0797535	0.70472	0.966726
FactorV	C1S	-0.0846317	0.687524	0.966726
ProteinS	C1S	0.298324	0.147483	0.957227
SERPINC1	C1S	-0.174047	0.405375	0.966726
Apo-H	C1S	0.108839	0.604544	0.966726
PROC1	C1S	-0.281301	0.173137	0.957227
Prothrombin	C1S	0.0891899	0.671591	0.966726
ADAMTS13	KLKB1	0.0281256	0.893834	0.966726
FactorV	KLKB1	0.276976	0.180122	0.957227
ProteinS	KLKB1	-0.078628	0.708708	0.966726
SERPINC1	KLKB1	-0.113208	0.590027	0.966726
Apo-H	KLKB1	0.1154	0.582799	0.966726
PROC1	KLKB1	0.0100465	0.961986	0.975333
Prothrombin	KLKB1	-0.121236	0.563748	0.966726
ADAMTS13	C5	0.196109	0.347468	0.960647
FactorV	C5	0.109252	0.603166	0.966726
ProteinS	C5	-0.0662942	0.752877	0.966726
SERPINC1	C5	-0.0504429	0.810754	0.966726
Apo-H	C5	0.229256	0.270305	0.957227
PROC1	C5	-0.198225	0.342187	0.960647
Prothrombin	C5	0.194596	0.351274	0.963077
ADAMTS13	F2RL3	-0.0955501	0.649589	0.966726
FactorV	F2RL3	0.0188498	0.928739	0.974257
ProteinS	F2RL3	-0.0555021	0.79216	0.966726
SERPINC1	F2RL3	-0.0974202	0.643172	0.966726
Apo-H	F2RL3	0.187188	0.370265	0.966726
PROC1	F2RL3	-0.144515	0.49069	0.966726
Prothrombin	F2RL3	0.0169885	0.93576	0.974257
ADAMTS13	PROCR	0.393374	0.0517237	0.816639
FactorV	PROCR	0.0819388	0.696999	0.966726
ProteinS	PROCR	0.135672	0.517871	0.966726
SERPINC1	PROCR	0.0954949	0.649779	0.966726
Apo-H	PROCR	0.529528	0.00648557	0.816639
PROC1	PROCR	-0.128672	0.53989	0.966726
Prothrombin	PROCR	0.261392	0.206902	0.957227
ADAMTS13	CFH	0.233867	0.260522	0.957227
FactorV	CFH	-0.25428	0.219976	0.957227
ProteinS	CFH	0.150318	0.473248	0.966726
SERPINC1	CFH	0.137466	0.512297	0.966726
Apo-H	CFH	0.294097	0.153584	0.957227
PROC1	CFH	0.267004	0.196964	0.957227
Prothrombin	CFH	0.115831	0.581383	0.966726
ADAMTS13	TFPI	0.3953	0.0504874	0.816639
FactorV	TFPI	0.0253895	0.904113	0.966726
ProteinS	TFPI	-0.0389286	0.853427	0.966726
SERPINC1	TFPI	0.0608395	0.772665	0.966726
Apo-H	TFPI	0.517564	0.00805466	0.816639
PROC1	TFPI	0.198225	0.342187	0.960647
Prothrombin	TFPI	0.288805	0.161471	0.957227
ADAMTS13	PROC	0.131767	0.530102	0.966726
FactorV	PROC	0.178881	0.39225	0.966726
ProteinS	PROC	-0.207748	0.319014	0.957227
SERPINC1	PROC	0.241818	0.244192	0.957227
Apo-H	PROC	0.330762	0.106316	0.957227
PROC1	PROC	0.348922	0.0873594	0.957227
Prothrombin	PROC	0.170272	0.415794	0.966726
ADAMTS13	SERPINE1	-0.0604894	0.773939	0.966726
FactorV	SERPINE1	-0.0577034	0.784104	0.966726
ProteinS	SERPINE1	-0.186934	0.370924	0.966726
SERPINC1	SERPINE1	-0.219869	0.290943	0.957227
Apo-H	SERPINE1	0.0671559	0.749765	0.966726
PROC1	SERPINE1	-0.0672341	0.749483	0.966726
Prothrombin	SERPINE1	-0.0830122	0.693217	0.966726
ADAMTS13	PLAU	0.172992	0.408272	0.966726
FactorV	PLAU	-0.146951	0.483328	0.966726
ProteinS	PLAU	-0.00231259	0.991247	0.991247
SERPINC1	PLAU	-0.102426	0.62612	0.966726
Apo-H	PLAU	0.187573	0.369261	0.966726
PROC1	PLAU	0.0741894	0.724507	0.966726
Prothrombin	PLAU	0.19614	0.347389	0.960647
ADAMTS13	C4A	-0.44924	0.02427	0.816639
FactorV	C4A	-0.482016	0.0146878	0.816639
ProteinS	C4A	-0.136057	0.516671	0.966726
SERPINC1	C4A	-0.434733	0.029879	0.816639
Apo-H	C4A	-0.229642	0.269477	0.957227
PROC1	C4A	-0.144515	0.49069	0.966726
Prothrombin	C4A	-0.445177	0.025747	0.816639
ADAMTS13	F8	0.261607	0.206515	0.957227
FactorV	F8	0.0600115	0.77568	0.966726
ProteinS	F8	0.113702	0.588393	0.966726
SERPINC1	F8	0.0177128	0.933028	0.974257
Apo-H	F8	0.237362	0.253259	0.957227
PROC1	F8	-0.022025	0.916773	0.966726
Prothrombin	F8	0.184171	0.378164	0.966726
ADAMTS13	CR1L	0.415335	0.0389531	0.816639
FactorV	CR1L	-0.127332	0.544154	0.966726
ProteinS	CR1L	0.107921	0.607614	0.966726
SERPINC1	CR1L	-0.0870235	0.679147	0.966726
Apo-H	CR1L	0.0571211	0.786233	0.966726
PROC1	CR1L	-0.022025	0.916773	0.966726
Prothrombin	CR1L	0.044788	0.831654	0.966726
ADAMTS13	CR2	0.094009	0.654895	0.966726
FactorV	CR2	0.0711675	0.735326	0.966726
ProteinS	CR2	-0.0967433	0.645492	0.966726
SERPINC1	CR2	-0.0358106	0.865057	0.966726
Apo-H	CR2	0.252028	0.224228	0.957227
PROC1	CR2	-0.287484	0.163484	0.957227
Prothrombin	CR2	0.209654	0.314493	0.957227
ADAMTS13	VWF	-0.154113	0.462019	0.966726
FactorV	VWF	0.116561	0.578988	0.966726
ProteinS	VWF	-0.078628	0.708708	0.966726
SERPINC1	VWF	0.102426	0.62612	0.966726
Apo-H	VWF	0.0308763	0.883517	0.966726
PROC1	VWF	0.338103	0.0983186	0.957227
Prothrombin	VWF	-0.00965258	0.963475	0.975333
ADAMTS13	PROS1	0.0654981	0.755756	0.966726
FactorV	PROS1	0.0146182	0.944709	0.975333
ProteinS	PROS1	-0.136057	0.516671	0.966726
SERPINC1	PROS1	-0.0727763	0.72956	0.966726
Apo-H	PROS1	0.0540335	0.797547	0.966726
PROC1	PROS1	0.183155	0.380847	0.966726
Prothrombin	PROS1	0.126256	0.547591	0.966726
ADAMTS13	F12	0.215373	0.301168	0.957227
FactorV	F12	-0.0469321	0.823715	0.966726
ProteinS	F12	0.222394	0.285297	0.957227
SERPINC1	F12	-0.0469773	0.823548	0.966726
Apo-H	F12	0.163258	0.435536	0.966726
PROC1	F12	0.160744	0.442735	0.966726
Prothrombin	F12	0.136294	0.515934	0.966726
ADAMTS13	C8G	0.181853	0.384298	0.966726
FactorV	C8G	0.162339	0.438161	0.966726
ProteinS	C8G	-0.152631	0.466388	0.966726
SERPINC1	C8G	-0.0234887	0.911263	0.966726
Apo-H	C8G	0.352762	0.0836998	0.957227
PROC1	C8G	0.0540964	0.797316	0.966726
Prothrombin	C8G	0.0907343	0.666224	0.966726
ADAMTS13	C1R	0.096706	0.64562	0.966726
FactorV	C1R	-0.0896326	0.670051	0.966726
ProteinS	C1R	0.0381577	0.8563	0.966726
SERPINC1	C1R	-0.259915	0.209572	0.957227
Apo-H	C1R	-0.0613666	0.770746	0.966726
PROC1	C1R	-0.0108193	0.959064	0.975333
Prothrombin	C1R	0.0328188	0.876242	0.966726
ADAMTS13	SERPINB2	0.402235	0.0462268	0.816639
FactorV	SERPINB2	-0.0246201	0.907006	0.966726
ProteinS	SERPINB2	0.392755	0.0521259	0.816639
SERPINC1	SERPINB2	0.0804775	0.702159	0.966726
Apo-H	SERPINB2	0.324201	0.113863	0.957227
PROC1	SERPINB2	0.172722	0.409015	0.966726
Prothrombin	SERPINB2	0.256759	0.215358	0.957227
ADAMTS13	C3	0.280871	0.173823	0.957227
FactorV	C3	0.301596	0.142881	0.957227
ProteinS	C3	0.238968	0.249967	0.957227
SERPINC1	C3	0.299577	0.145709	0.957227
Apo-H	C3	0.292553	0.155856	0.957227
PROC1	C3	0.153016	0.465252	0.966726
Prothrombin	C3	0.362165	0.0752275	0.957227
ADAMTS13	F2R	0.132152	0.528889	0.966726
FactorV	F2R	0.0600115	0.77568	0.966726
ProteinS	F2R	-0.039314	0.851991	0.966726
SERPINC1	F2R	-0.0762419	0.717187	0.966726
Apo-H	F2R	0.211503	0.310147	0.957227
PROC1	F2R	-0.140651	0.502478	0.966726
Prothrombin	F2R	0.0795373	0.705486	0.966726
ADAMTS13	VSIG4	0.0832211	0.692482	0.966726
FactorV	VSIG4	0.0773226	0.713343	0.966726
ProteinS	VSIG4	-0.125651	0.549527	0.966726
SERPINC1	VSIG4	0.0689257	0.743385	0.966726
Apo-H	VSIG4	0.111155	0.596831	0.966726
PROC1	VSIG4	0.0823038	0.695712	0.966726
Prothrombin	VSIG4	0.218921	0.293082	0.957227
ADAMTS13	C4BPA	0.281256	0.173208	0.957227
FactorV	C4BPA	0.133103	0.525903	0.966726
ProteinS	C4BPA	0.0331471	0.875014	0.966726
SERPINC1	C4BPA	-0.0820178	0.69672	0.966726
Apo-H	C4BPA	0.0964884	0.646366	0.966726
PROC1	C4BPA	-0.0347763	0.868921	0.966726
Prothrombin	C4BPA	0.326257	0.111457	0.957227
ADAMTS13	THBD	0.124446	0.55339	0.966726
FactorV	THBD	-0.0319292	0.879573	0.966726
ProteinS	THBD	-0.32569	0.112118	0.957227
SERPINC1	THBD	0.166731	0.425698	0.966726
Apo-H	THBD	0.262449	0.205006	0.957227
PROC1	THBD	0.207498	0.319608	0.957227
Prothrombin	THBD	0.410428	0.0415632	0.816639
ADAMTS13	C4B	-0.160663	0.442967	0.966726
FactorV	C4B	-0.296211	0.150511	0.957227
ProteinS	C4B	0.0662942	0.752877	0.966726
SERPINC1	C4B	-0.13092	0.53277	0.966726
Apo-H	C4B	-0.257817	0.213406	0.957227
PROC1	C4B	0.023957	0.909501	0.966726
Prothrombin	C4B	-0.0791512	0.706853	0.966726
ADAMTS13	C1QC	0.369486	0.0690961	0.947192
FactorV	C1QC	0.0430852	0.837969	0.966726
ProteinS	C1QC	0.444403	0.0260366	0.816639
SERPINC1	C1QC	0.117058	0.577358	0.966726
Apo-H	C1QC	0.291395	0.157576	0.957227
PROC1	C1QC	0.12674	0.546043	0.966726
Prothrombin	C1QC	0.350968	0.0853947	0.957227
ADAMTS13	C2	0.210364	0.312819	0.957227
FactorV	C2	-0.211964	0.309069	0.957227
ProteinS	C2	0.276354	0.181142	0.957227
SERPINC1	C2	-0.119754	0.568561	0.966726
Apo-H	C2	0.143189	0.494719	0.966726
PROC1	C2	0.0378675	0.857382	0.966726
Prothrombin	C2	0.112742	0.591567	0.966726
ADAMTS13	C1QB	0.12907	0.538627	0.966726
FactorV	C1QB	-0.14272	0.496149	0.966726
ProteinS	C1QB	0.243207	0.241409	0.957227
SERPINC1	C1QB	0.057759	0.783901	0.966726
Apo-H	C1QB	0.126207	0.547747	0.966726
PROC1	C1QB	0.0803718	0.702532	0.966726
Prothrombin	C1QB	0.252898	0.222579	0.957227
ADAMTS13	C1QA	0.219611	0.291524	0.957227
FactorV	C1QA	-0.0773226	0.713343	0.966726
ProteinS	C1QA	0.318366	0.120899	0.957227
SERPINC1	C1QA	0.101271	0.630039	0.966726
Apo-H	C1QA	0.230028	0.268651	0.957227
PROC1	C1QA	0.0857814	0.683493	0.966726
Prothrombin	C1QA	0.318921	0.120217	0.957227
ADAMTS13	F5	0.386439	0.056371	0.843003
FactorV	F5	-0.0503943	0.810932	0.966726
ProteinS	F5	0.252458	0.223412	0.957227
SERPINC1	F5	-0.0242588	0.908365	0.966726
Apo-H	F5	0.255115	0.218412	0.957227
PROC1	F5	0.209044	0.315936	0.957227
Prothrombin	F5	0.226643	0.275955	0.957227
ADAMTS13	CD59	0.117511	0.575875	0.966726
FactorV	CD59	0.0815541	0.698356	0.966726
ProteinS	CD59	0.0585856	0.780882	0.966726
SERPINC1	CD59	-0.105506	0.615717	0.966726
Apo-H	CD59	0.0409111	0.846048	0.966726
PROC1	CD59	0.0104329	0.960525	0.975333
Prothrombin	CD59	0.100387	0.633044	0.966726
ADAMTS13	CR1	0.188403	0.367108	0.966726
FactorV	CR1	-0.125793	0.54907	0.966726
ProteinS	CR1	0.0254385	0.903929	0.966726
SERPINC1	CR1	-0.0747016	0.722678	0.966726
Apo-H	CR1	0.0636824	0.762334	0.966726
PROC1	CR1	0.113602	0.588723	0.966726
Prothrombin	CR1	0.209654	0.314493	0.957227
ADAMTS13	F13A1	0.176845	0.397748	0.966726
FactorV	F13A1	0.137334	0.512707	0.966726
ProteinS	F13A1	-0.0431683	0.837661	0.966726
SERPINC1	F13A1	0.0138622	0.947565	0.975333
Apo-H	F13A1	0.0953306	0.650344	0.966726
PROC1	F13A1	-0.0610517	0.771892	0.966726
Prothrombin	F13A1	0.257917	0.213222	0.957227
ADAMTS13	PLAUR	0.2932	0.154901	0.957227
FactorV	PLAUR	0.0376996	0.858008	0.966726
ProteinS	PLAUR	0.0925036	0.660094	0.966726
SERPINC1	PLAUR	0.0123219	0.953384	0.975333
Apo-H	PLAUR	0.19645	0.346613	0.960647
PROC1	PLAUR	0.350081	0.0862422	0.957227
Prothrombin	PLAUR	0.211971	0.309053	0.957227
ADAMTS13	CD46	0.10865	0.605176	0.966726
FactorV	CD46	-0.0153876	0.941804	0.975333
ProteinS	CD46	-0.240124	0.247613	0.957227
SERPINC1	CD46	-0.0338853	0.872252	0.966726
Apo-H	CD46	0.0644543	0.759536	0.966726
PROC1	CD46	0.202862	0.330781	0.960647
Prothrombin	CD46	0.182627	0.382245	0.966726
ADAMTS13	C3AR1	0.359084	0.0779285	0.957227
FactorV	C3AR1	-0.0315445	0.881013	0.966726
ProteinS	C3AR1	0.398922	0.0482258	0.816639
SERPINC1	C3AR1	-0.0754717	0.719931	0.966726
Apo-H	C3AR1	0.216134	0.299422	0.957227
PROC1	C3AR1	0.00540964	0.979526	0.985517
Prothrombin	C3AR1	0.26062	0.208295	0.957227
ADAMTS13	CD55	0.305144	0.138008	0.957227
FactorV	CD55	-0.0384689	0.85514	0.966726
ProteinS	CD55	0.0982851	0.640213	0.966726
SERPINC1	CD55	-0.0481325	0.819278	0.966726
Apo-H	CD55	0.206099	0.322955	0.957227
PROC1	CD55	0.0768942	0.714866	0.966726
Prothrombin	CD55	0.277222	0.17972	0.957227
ADAMTS13	SERPING1	0.259681	0.209999	0.957227
FactorV	SERPING1	0.033468	0.873813	0.966726
ProteinS	SERPING1	0.181153	0.386164	0.966726
SERPINC1	SERPING1	-0.19099	0.360445	0.966726
Apo-H	SERPING1	0.1374	0.512504	0.966726
PROC1	SERPING1	0.157266	0.452795	0.966726
Prothrombin	SERPING1	-0.0281855	0.893609	0.966726
ADAMTS13	ITGAM	0.26546	0.199666	0.957227
FactorV	ITGAM	-0.0553953	0.792552	0.966726
ProteinS	ITGAM	0.00308345	0.988329	0.991247
SERPINC1	ITGAM	-0.0308048	0.883785	0.966726
Apo-H	ITGAM	0.176381	0.399007	0.966726
PROC1	ITGAM	0.273187	0.1864	0.957227
Prothrombin	ITGAM	0.18031	0.388415	0.966726
ADAMTS13	CFD	0.159892	0.445187	0.966726
FactorV	CFD	-0.107328	0.609598	0.966726
ProteinS	CFD	0.0458664	0.827659	0.966726
SERPINC1	CFD	0.0442819	0.83353	0.966726
Apo-H	CFD	0.468162	0.0182653	0.816639
PROC1	CFD	0.0363219	0.863148	0.966726
Prothrombin	CFD	0.174133	0.40514	0.966726
ADAMTS13	C5AR1	0.236178	0.255703	0.957227
FactorV	C5AR1	-0.0180804	0.931641	0.974257
ProteinS	C5AR1	0.0481789	0.819107	0.966726
SERPINC1	C5AR1	0.0689257	0.743385	0.966726
Apo-H	C5AR1	0.21266	0.307444	0.957227
PROC1	C5AR1	0.255799	0.217138	0.957227
Prothrombin	C5AR1	0.264095	0.202075	0.957227
ADAMTS13	ITGAX	0.403391	0.0455451	0.816639
FactorV	ITGAX	0.0242354	0.908453	0.966726
ProteinS	ITGAX	-0.03122	0.882229	0.966726
SERPINC1	ITGAX	0.115903	0.581146	0.966726
Apo-H	ITGAX	0.321113	0.117548	0.957227
PROC1	ITGAX	0.371333	0.0676115	0.947192
Prothrombin	ITGAX	0.403478	0.0454942	0.816639
ADAMTS13	CLU	0.241958	0.243911	0.957227
FactorV	CLU	-0.0580881	0.782699	0.966726
ProteinS	CLU	0.423975	0.0346742	0.816639
SERPINC1	CLU	-0.0369658	0.860745	0.966726
Apo-H	CLU	0.207257	0.320184	0.957227
PROC1	CLU	-0.0100465	0.961986	0.975333
Prothrombin	CLU	0.213129	0.306354	0.957227
ADAMTS13	ITGB2	0.24504	0.23777	0.957227
FactorV	ITGB2	-0.200808	0.335804	0.960647
ProteinS	ITGB2	0.157642	0.451703	0.966726
SERPINC1	ITGB2	0.0057759	0.97814	0.985517
Apo-H	ITGB2	0.226555	0.276146	0.957227
PROC1	ITGB2	-0.0440499	0.83439	0.966726
Prothrombin	ITGB2	0.260234	0.208995	0.957227
ADAMTS13	SERPINA1	0.539011	0.00543194	0.816639
FactorV	SERPINA1	0.0534718	0.799609	0.966726
ProteinS	SERPINA1	0.282907	0.170593	0.957227
SERPINC1	SERPINA1	0.137851	0.511105	0.966726
Apo-H	SERPINA1	0.407567	0.0431474	0.816639
PROC1	SERPINA1	0.136787	0.514405	0.966726
Prothrombin	SERPINA1	0.4251	0.0341458	0.816639

### Sheet: TableS1_Correlation_Severe
Var1	Var2	value	pval	padj
ADAMTS13	C4A	-0.342469	0.302562	0.447619
FactorV	C4A	-0.381818	0.24656	0.395523
ProteinS	C4A	-0.118451	0.728688	0.805089
SERPINC1	C4A	-0.590909	0.0555756	0.266532
Apo-H	C4A	-0.447493	0.167553	0.335112
PROC1	C4A	-0.433221	0.183179	0.346129
Prothrombin	C4A	-0.496584	0.120235	0.301077
ADAMTS13	PROC	-0.14612	0.668141	0.751049
FactorV	PROC	0.445455	0.169733	0.335113
ProteinS	PROC	0.0911164	0.789904	0.847702
SERPINC1	PROC	0.118182	0.729285	0.805089
Apo-H	PROC	-0.0456626	0.893946	0.914736
PROC1	PROC	0.483917	0.131504	0.309185
Prothrombin	PROC	0.0637815	0.852206	0.884115
ADAMTS13	C1S	0.0639276	0.851871	0.884115
FactorV	C1S	-0.272727	0.417141	0.56054
ProteinS	C1S	0.246014	0.465874	0.590491
SERPINC1	C1S	-0.0636364	0.852539	0.884115
Apo-H	C1S	0.114156	0.738221	0.809154
PROC1	C1S	-0.506961	0.111482	0.298606
Prothrombin	C1S	0.0637815	0.852206	0.884115
ADAMTS13	C5	-0.383566	0.244222	0.395523
FactorV	C5	-0.5	0.117307	0.301069
ProteinS	C5	-0.14123	0.678724	0.760171
SERPINC1	C5	-0.454545	0.160145	0.328832
Apo-H	C5	-0.319638	0.337968	0.481918
PROC1	C5	-0.622179	0.0409442	0.252593
Prothrombin	C5	-0.264238	0.432354	0.564258
ADAMTS13	CFH	-0.630144	0.0376958	0.252593
FactorV	CFH	-0.509091	0.109737	0.298606
ProteinS	CFH	-0.0318907	0.92584	0.941118
SERPINC1	CFH	-0.718182	0.0127996	0.241574
Apo-H	CFH	-0.630144	0.0376958	0.252593
PROC1	CFH	-0.54844	0.0806481	0.279097
Prothrombin	CFH	-0.674261	0.0228823	0.247601
ADAMTS13	F8	-0.511421	0.10785	0.298606
FactorV	F8	-0.590909	0.0555756	0.266532
ProteinS	F8	-0.25057	0.457385	0.582127
SERPINC1	F8	-0.6	0.0510033	0.266532
Apo-H	F8	-0.493156	0.123222	0.306067
PROC1	F8	-0.557657	0.074668	0.277081
Prothrombin	F8	-0.451026	0.163816	0.331943
ADAMTS13	C8G	0.269409	0.423056	0.564074
FactorV	C8G	0.0727273	0.831716	0.87729
ProteinS	C8G	0.1959	0.563744	0.672997
SERPINC1	C8G	0.172727	0.611542	0.70545
Apo-H	C8G	0.264843	0.43126	0.564258
PROC1	C8G	-0.271915	0.418585	0.56054
Prothrombin	C8G	0.25057	0.457385	0.582127
ADAMTS13	C3	-0.0502288	0.8834	0.906958
FactorV	C3	-0.272727	0.417141	0.56054
ProteinS	C3	-0.232347	0.491765	0.605855
SERPINC1	C3	-0.318182	0.340298	0.483003
Apo-H	C3	-0.237445	0.482034	0.602365
PROC1	C3	-0.405569	0.215891	0.37378
Prothrombin	C3	-0.259682	0.440624	0.572625
ADAMTS13	CR2	-0.497722	0.119255	0.301069
FactorV	CR2	-0.254545	0.450037	0.577547
ProteinS	CR2	0.264238	0.432354	0.564258
SERPINC1	CR2	-0.563636	0.0709517	0.269792
Apo-H	CR2	-0.392698	0.232216	0.3926
PROC1	CR2	-0.530005	0.0935455	0.288841
Prothrombin	CR2	-0.400912	0.221716	0.377285
ADAMTS13	CR1L	0.187217	0.581482	0.684608
FactorV	CR1L	-0.336364	0.311824	0.453028
ProteinS	CR1L	-0.309796	0.353875	0.495424
SERPINC1	CR1L	0.163636	0.630685	0.722123
Apo-H	CR1L	0.191783	0.572128	0.678812
PROC1	CR1L	0.0230437	0.946383	0.958835
Prothrombin	CR1L	0.150342	0.659047	0.74354
ADAMTS13	C4BPA	-0.132421	0.69792	0.778838
FactorV	C4BPA	-0.336364	0.311824	0.453028
ProteinS	C4BPA	0.182233	0.591757	0.693008
SERPINC1	C4BPA	-0.427273	0.189944	0.352426
Apo-H	C4BPA	-0.228313	0.499526	0.611764
PROC1	C4BPA	-0.502352	0.115317	0.298606
Prothrombin	C4BPA	-0.350798	0.290174	0.440263
ADAMTS13	F2RL3	-0.602746	0.0496745	0.266532
FactorV	F2RL3	-0.736364	0.00975954	0.241574
ProteinS	F2RL3	-0.44647	0.168644	0.335112
SERPINC1	F2RL3	-0.7	0.016471	0.241574
Apo-H	F2RL3	-0.59818	0.0518973	0.266532
PROC1	F2RL3	-0.40096	0.221656	0.377285
Prothrombin	F2RL3	-0.583145	0.0596956	0.266532
ADAMTS13	PLAU	-0.415529	0.203736	0.366963
FactorV	PLAU	-0.736364	0.00975954	0.241574
ProteinS	PLAU	-0.46925	0.145364	0.320509
SERPINC1	PLAU	-0.563636	0.0709517	0.269792
Apo-H	PLAU	-0.429228	0.187703	0.352426
PROC1	PLAU	-0.483917	0.131504	0.309185
Prothrombin	PLAU	-0.419135	0.199439	0.363386
ADAMTS13	TFPI	-0.465758	0.148793	0.320509
FactorV	TFPI	-0.509091	0.109737	0.298606
ProteinS	TFPI	-0.159454	0.639562	0.726883
SERPINC1	TFPI	-0.490909	0.125204	0.308504
Apo-H	TFPI	-0.356168	0.282337	0.4348
PROC1	TFPI	-0.405569	0.215891	0.37378
Prothrombin	TFPI	-0.341687	0.303741	0.447619
ADAMTS13	C1R	-0.0547951	0.872871	0.899145
FactorV	C1R	-0.618182	0.0426456	0.252593
ProteinS	C1R	-0.0774489	0.820939	0.871894
SERPINC1	C1R	-0.381818	0.24656	0.395523
Apo-H	C1R	-0.105024	0.758603	0.828545
PROC1	C1R	-0.580701	0.0610345	0.266532
Prothrombin	C1R	-0.191344	0.573023	0.678812
ADAMTS13	SERPINE1	-0.575348	0.0640369	0.266532
FactorV	SERPINE1	-0.581818	0.0604199	0.266532
ProteinS	SERPINE1	-0.405468	0.216016	0.37378
SERPINC1	SERPINE1	-0.672727	0.023313	0.247601
Apo-H	SERPINE1	-0.593613	0.0541873	0.266532
PROC1	SERPINE1	-0.359481	0.277562	0.431763
Prothrombin	SERPINE1	-0.578589	0.0622073	0.266532
ADAMTS13	F12	-0.461192	0.153353	0.325744
FactorV	F12	-0.545455	0.082651	0.28285
ProteinS	F12	-0.0136675	0.968186	0.977709
SERPINC1	F12	-0.481818	0.133434	0.311346
Apo-H	F12	-0.283108	0.3989	0.545168
PROC1	F12	-0.483917	0.131504	0.309185
Prothrombin	F12	-0.277905	0.407993	0.553576
ADAMTS13	PROS1	-0.342469	0.302562	0.447619
FactorV	PROS1	-0.454545	0.160145	0.328832
ProteinS	PROS1	-0.428247	0.188825	0.352426
SERPINC1	PROS1	-0.354545	0.284693	0.436246
Apo-H	PROS1	-0.365301	0.269285	0.425332
PROC1	PROS1	-0.221219	0.513301	0.622428
Prothrombin	PROS1	-0.30524	0.361366	0.501355
ADAMTS13	SERPINB2	-0.237445	0.482034	0.602365
FactorV	SERPINB2	-0.754545	0.00728204	0.241574
ProteinS	SERPINB2	-0.0956722	0.779617	0.839588
SERPINC1	SERPINB2	-0.472727	0.141999	0.320509
Apo-H	SERPINB2	-0.210048	0.535317	0.645202
PROC1	SERPINB2	-0.506961	0.111482	0.298606
Prothrombin	SERPINB2	-0.287017	0.392136	0.541605
ADAMTS13	VWF	-0.159819	0.638785	0.726883
FactorV	VWF	-0.381818	0.24656	0.395523
ProteinS	VWF	-0.35991	0.276948	0.431763
SERPINC1	VWF	-0.254545	0.450037	0.577547
Apo-H	VWF	-0.264843	0.43126	0.564258
PROC1	VWF	-0.235046	0.486604	0.60433
Prothrombin	VWF	-0.232347	0.491765	0.605855
ADAMTS13	F2R	-0.484023	0.131407	0.309185
FactorV	F2R	-0.690909	0.018565	0.247601
ProteinS	F2R	-0.346242	0.296915	0.445687
SERPINC1	F2R	-0.636364	0.035287	0.252593
Apo-H	F2R	-0.470325	0.144319	0.320509
PROC1	F2R	-0.488526	0.127329	0.308799
Prothrombin	F2R	-0.478361	0.136651	0.316455
ADAMTS13	C4B	-0.168952	0.619467	0.711925
FactorV	C4B	-0.636364	0.035287	0.252593
ProteinS	C4B	-0.0774489	0.820939	0.871894
SERPINC1	C4B	-0.409091	0.211545	0.37378
Apo-H	C4B	-0.173518	0.609888	0.70545
PROC1	C4B	-0.714354	0.0135178	0.241574
Prothrombin	C4B	-0.223235	0.50937	0.620102
ADAMTS13	VSIG4	-0.438361	0.177453	0.341598
FactorV	VSIG4	0.00909091	0.978837	0.985234
ProteinS	VSIG4	0.382689	0.245393	0.395523
SERPINC1	VSIG4	-0.436364	0.179665	0.343707
Apo-H	VSIG4	-0.383566	0.244222	0.395523
PROC1	VSIG4	-0.40096	0.221656	0.377285
Prothrombin	VSIG4	-0.350798	0.290174	0.440263
ADAMTS13	C1QC	-0.579915	0.0614693	0.266532
FactorV	C1QC	-0.418182	0.20057	0.363386
ProteinS	C1QC	-0.00455582	0.989393	0.992616
SERPINC1	C1QC	-0.645455	0.0319628	0.252593
Apo-H	C1QC	-0.566216	0.0693876	0.269792
PROC1	C1QC	-0.576092	0.063614	0.266532
Prothrombin	C1QC	-0.533031	0.091341	0.288841
ADAMTS13	THBD	-0.762565	0.00635052	0.241574
FactorV	THBD	-0.745455	0.00845473	0.241574
ProteinS	THBD	-0.209568	0.536272	0.645202
SERPINC1	THBD	-0.881818	0.000330169	0.101692
Apo-H	THBD	-0.776264	0.00496573	0.241574
PROC1	THBD	-0.636005	0.0354227	0.252593
Prothrombin	THBD	-0.779045	0.00471432	0.241574
ADAMTS13	C2	-0.465758	0.148793	0.320509
FactorV	C2	-0.536364	0.0889534	0.288841
ProteinS	C2	-0.0728931	0.831337	0.87729
SERPINC1	C2	-0.618182	0.0426456	0.252593
Apo-H	C2	-0.456626	0.158	0.328811
PROC1	C2	-0.686702	0.0195959	0.247601
Prothrombin	C2	-0.441915	0.173559	0.33833
ADAMTS13	C1QB	-0.593613	0.0541873	0.266532
FactorV	C1QB	-0.390909	0.23454	0.3926
ProteinS	C1QB	-0.0956722	0.779617	0.839588
SERPINC1	C1QB	-0.645455	0.0319628	0.252593
Apo-H	C1QB	-0.589047	0.0565454	0.266532
PROC1	C1QB	-0.534613	0.0902022	0.288841
Prothrombin	C1QB	-0.537587	0.0880875	0.288841
ADAMTS13	C1QA	-0.45206	0.162733	0.331932
FactorV	C1QA	-0.345455	0.298089	0.445687
ProteinS	C1QA	-0.0774489	0.820939	0.871894
SERPINC1	C1QA	-0.563636	0.0709517	0.269792
Apo-H	C1QA	-0.502288	0.115371	0.298606
PROC1	C1QA	-0.54844	0.0806481	0.279097
Prothrombin	C1QA	-0.464694	0.149849	0.320509
ADAMTS13	CD59	-0.529686	0.0937797	0.288841
FactorV	CD59	-0.654545	0.0288646	0.252593
ProteinS	CD59	-0.1959	0.563744	0.672997
SERPINC1	CD59	-0.7	0.016471	0.241574
Apo-H	CD59	-0.56165	0.0721724	0.271086
PROC1	CD59	-0.677484	0.021996	0.247601
Prothrombin	CD59	-0.583145	0.0596956	0.266532
ADAMTS13	F5	-0.114156	0.738221	0.809154
FactorV	F5	-0.681818	0.0208429	0.247601
ProteinS	F5	0.0683373	0.84176	0.884115
SERPINC1	F5	-0.372727	0.258926	0.413208
Apo-H	F5	-0.0958914	0.779123	0.839588
PROC1	F5	-0.705137	0.0153658	0.241574
Prothrombin	F5	-0.154898	0.64928	0.735214
ADAMTS13	C3AR1	-0.347036	0.295735	0.445687
FactorV	C3AR1	-0.7	0.016471	0.241574
ProteinS	C3AR1	-0.323463	0.33189	0.475452
SERPINC1	C3AR1	-0.554545	0.0766523	0.279097
Apo-H	C3AR1	-0.388132	0.238175	0.394397
PROC1	C3AR1	-0.622179	0.0409442	0.252593
Prothrombin	C3AR1	-0.391801	0.23338	0.3926
ADAMTS13	CD46	-0.566216	0.0693876	0.269792
FactorV	CD46	-0.627273	0.0388453	0.252593
ProteinS	CD46	-0.328019	0.324727	0.467364
SERPINC1	CD46	-0.672727	0.023313	0.247601
Apo-H	CD46	-0.538818	0.0872213	0.288841
PROC1	CD46	-0.4747	0.140112	0.319662
Prothrombin	CD46	-0.505696	0.112526	0.298606
ADAMTS13	CFD	-0.529686	0.0937797	0.288841
FactorV	CFD	-0.254545	0.450037	0.577547
ProteinS	CFD	0.0956722	0.779617	0.839588
SERPINC1	CFD	-0.636364	0.035287	0.252593
Apo-H	CFD	-0.511421	0.10785	0.298606
PROC1	CFD	-0.175132	0.606515	0.70493
Prothrombin	CFD	-0.551254	0.0787893	0.279097
ADAMTS13	PLAUR	-0.502288	0.115371	0.298606
FactorV	PLAUR	-0.627273	0.0388453	0.252593
ProteinS	PLAUR	-0.227791	0.500534	0.611764
SERPINC1	PLAUR	-0.618182	0.0426456	0.252593
Apo-H	PLAUR	-0.456626	0.158	0.328811
PROC1	PLAUR	-0.576092	0.063614	0.266532
Prothrombin	PLAUR	-0.423691	0.194089	0.35796
ADAMTS13	CR1	-0.433794	0.182535	0.346129
FactorV	CR1	-0.754545	0.00728204	0.241574
ProteinS	CR1	-0.177677	0.60121	0.701411
SERPINC1	CR1	-0.6	0.0510033	0.266532
Apo-H	CR1	-0.388132	0.238175	0.394397
PROC1	CR1	-0.530005	0.0935455	0.288841
Prothrombin	CR1	-0.410024	0.210403	0.37378
ADAMTS13	F13A1	-0.570782	0.066676	0.269792
FactorV	F13A1	-0.418182	0.20057	0.363386
ProteinS	F13A1	-0.35991	0.276948	0.431763
SERPINC1	F13A1	-0.563636	0.0709517	0.269792
Apo-H	F13A1	-0.538818	0.0872213	0.288841
PROC1	F13A1	-0.244263	0.469157	0.592214
Prothrombin	F13A1	-0.464694	0.149849	0.320509
ADAMTS13	CD55	-0.48859	0.127272	0.308799
FactorV	CD55	-0.809091	0.00255858	0.241574
ProteinS	CD55	-0.118451	0.728688	0.805089
SERPINC1	CD55	-0.681818	0.0208429	0.247601
Apo-H	CD55	-0.465758	0.148793	0.320509
PROC1	CD55	-0.594527	0.0537238	0.266532
Prothrombin	CD55	-0.514808	0.105143	0.298606
ADAMTS13	SERPING1	-0.406397	0.214864	0.37378
FactorV	SERPING1	-0.645455	0.0319628	0.252593
ProteinS	SERPING1	-0.186789	0.582361	0.684608
SERPINC1	SERPING1	-0.6	0.0510033	0.266532
Apo-H	SERPING1	-0.438361	0.177453	0.341598
PROC1	SERPING1	-0.72818	0.0110541	0.241574
Prothrombin	SERPING1	-0.44647	0.168644	0.335112
ADAMTS13	ITGAM	-0.328771	0.323554	0.467364
FactorV	ITGAM	-0.7	0.016471	0.241574
ProteinS	ITGAM	-0.0410024	0.904725	0.9227
SERPINC1	ITGAM	-0.518182	0.102492	0.298606
Apo-H	ITGAM	-0.264843	0.43126	0.564258
PROC1	ITGAM	-0.589918	0.0560903	0.266532
Prothrombin	ITGAM	-0.309796	0.353875	0.495424
ADAMTS13	C5AR1	-0.52512	0.097177	0.293437
FactorV	C5AR1	-0.645455	0.0319628	0.252593
ProteinS	C5AR1	-0.282461	0.400026	0.545168
SERPINC1	C5AR1	-0.627273	0.0388453	0.252593
Apo-H	C5AR1	-0.470325	0.144319	0.320509
PROC1	C5AR1	-0.4747	0.140112	0.319662
Prothrombin	C5AR1	-0.441915	0.173559	0.33833
ADAMTS13	ITGAX	-0.515987	0.104211	0.298606
FactorV	ITGAX	-0.590909	0.0555756	0.266532
ProteinS	ITGAX	-0.236903	0.483065	0.602365
SERPINC1	ITGAX	-0.627273	0.0388453	0.252593
Apo-H	ITGAX	-0.497722	0.119255	0.301069
PROC1	ITGAX	-0.54844	0.0806481	0.279097
Prothrombin	ITGAX	-0.460138	0.154418	0.325759
ADAMTS13	CLU	-0.406397	0.214864	0.37378
FactorV	CLU	-0.709091	0.0145521	0.241574
ProteinS	CLU	-0.314352	0.346464	0.4895
SERPINC1	CLU	-0.509091	0.109737	0.298606
Apo-H	CLU	-0.369867	0.262888	0.417369
PROC1	CLU	-0.502352	0.115317	0.298606
Prothrombin	CLU	-0.337131	0.310652	0.453028
ADAMTS13	ITGB2	-0.552517	0.0779647	0.279097
FactorV	ITGB2	-0.7	0.016471	0.241574
ProteinS	ITGB2	-0.0592257	0.862673	0.891622
SERPINC1	ITGB2	-0.709091	0.0145521	0.241574
Apo-H	ITGB2	-0.506855	0.111569	0.298606
PROC1	ITGB2	-0.636005	0.0354227	0.252593
Prothrombin	ITGB2	-0.519364	0.101573	0.298606
ADAMTS13	SERPINA1	-0.356168	0.282337	0.4348
FactorV	SERPINA1	-0.663636	0.0259841	0.252593
ProteinS	SERPINA1	0	1	1
SERPINC1	SERPINA1	-0.527273	0.0955652	0.291427
Apo-H	SERPINA1	-0.283108	0.3989	0.545168
PROC1	SERPINA1	-0.668267	0.024598	0.25254
Prothrombin	SERPINA1	-0.30524	0.361366	0.501355
