## Supplemental Table 2 for "Immune-Coagulation Dynamics in Severe COVID-19: Insights from Autoantibody Profiling and Transcriptomics"

### Sheet: Correlations_Covid_All
Var1	Var2	Spearman’s Rho	pval	padj
Apo-H	Age	0.397444	0.016381	0.0494729
Prothrombin	Age	0.378525	0.0228195	0.0494729
ADAMST13	Age	0.375387	0.0240674	0.0494729
SERPINC1	Age	0.365723	0.0282702	0.0494729
ProteinS	Age	0.236671	0.164606	0.230449
PROC1	Age	0.147756	0.389798	0.454765
FactorV	Age	0.0113395	0.947666	0.947666
